# Strategies for robust, accurate, and generalizable benchmarking of drug discovery platforms

**DOI:** 10.1101/2024.12.10.627863

**Authors:** Melissa Van Norden, William Mangione, Zackary Falls, Ram Samudrala

## Abstract

Benchmarking is essential for the improvement and comparison of drug discovery platforms. We revised the protocols used to benchmark our Computational Analysis of Novel Drug Opportunities (CANDO) multiscale therapeutic discovery platform to bring them into strong alignment with best practices.CANDO ranked 7.4% and 12.1% of known drugs in the top 10 compounds for their respective diseases/indications using drug-indication mappings from the Comparative Toxicogenomics Database (CTD) and Therapeutic Targets Database (TTD), respectively. Better performance was weakly correlated (Spearman correlation coefficient *>*0.3) with the number of drugs associated with an indication and moderately correlated (coefficient *>*0.5) with intra-indication chemical similarity. There was also a moderate correlation between performance on our original and new benchmarking protocols. Higher performance was observed when using TTD instead of CTD when drug-indication associations appearing in both mappings were assessed. CANDO is available at https://github.com/ram-compbio/CANDO. The version used in this paper is available at http://compbio.buffalo.edu/data/mc_cando_benchmarking2. Supplementary data, drug–indication interaction matrices, and drug–indication mappings are available at http://compbio.buffalo.edu/data/mc_cando_benchmarking2.
