## Supplementary Table 1 for "Strategies for robust, accurate, and generalizable benchmarking of drug discovery platforms"

### Sheet: A_general_optimization
TTD, approved
Metric	nAIA top10	nAIA top25	nAIA top100	NDCG top10	NDCG top25	NDCG top100	NDCG overall
Optimal n	14	6	19	13	13	13	13
Score	15.69	21.54	33.0957	0.1041	0.11745	0.13676	0.2093
CTD, approved
Metric	nAIA top10	nAIA top25	nAIA top100	NDCG top10	NDCG top25	NDCG top100	NDCG overall
Optimal n	6	11	31	7	10	12	11
Score	7.224	11.79	21.43	0.0373	0.04841	0.0642	0.146
TTD, all
Metric	nAIA top10	nAIA top25	nAIA top100	NDCG top10	NDCG top25	NDCG top100	NDCG overall
Optimal n	24	23	15	24	23	23	23
Score	9.2207	11.76	20.438	0.04997	0.05597	0.06999	0.14058
CTD, all
Metric	nAIA top10	nAIA top25	nAIA top100	NDCG top10	NDCG top25	NDCG top100	NDCG overall
Optimal n	33	21	39	6	15	36	36
Score	3.41078	6.42393	12.4075	0.01663	0.02321	0.03361	0.10995
Key
Gold standard
	CTD	Comparative Toxicogenomics Database
	TTD	Therapeutic Targets Database
Compound sets
	Approved	2449 approved drugs in CTD, 1810 approved drugs in TTD
	All	13218 compounds from the CANDO v2.5 library
Metrics
	nAIA	new average indication accuracy
	NDCG	normalized discounted cumulative gain
Other
	n	number of similar compounds considered

### Sheet: B_protein_scoring
CTD
		nAIA top10	nAIA top25	nAIA top100	NDCG top10	NDCG top25	NDCG top100	NDCG overall		CTD
C	score	7.13	11.31	21.33	0.0358	0.046	0.0616	0.144		Wins	nAIA	NDCG	Overall
	n	5	7	20	7	7	13	10		C	0	0	0
CxP	score	7.22	11.79	21.43	0.0373	0.04841	0.0642	0.1461		CxP	3	2	5
	n	6	11	31	7	10	12	11		dCxP	0	2	2
dCxP	score	6.96	11.04	21.3	0.03871	0.04831	0.0639	0.147
	n	8	9	25	5	5	8	8		TTD
Best	matrix name	CxP	CxP	CxP	dCxP	CxP	CxP	dCxP		Wins	nAIA	NDCG	Overall
	score	7.22	11.79	21.43	0.03871	0.04841	0.0642	0.147		C	2	4	6
	n	6	11	31	5	10	12	8		CxP	1	2	3
										dCxP	0	0	0
TTD										Overall
		nAIA top10	nAIA top25	nAIA top100	NDCG top10	NDCG top25	NDCG top100	NDCG overall		Wins	nAIA	NDCG	Overall
C	score	15.76	20.82	33.63	0.104	0.117	0.139	0.21		C	2	4	6
	n	8	10	13	8	10	12	12		CxP	4	4	8
CxP	score	15.69	21.54	33.1	0.104	0.117	0.137	0.209		dCxP	0	2	2
	n	14	6	19	13	13	13	13
dCxP	score	15.35	20.9	31.4	0.088	0.102	0.119	0.194
	n	15	12	21	13	12	13	13
Best	matrix name	C	CxP	C	tie, C&CxP	tie, C&CxP	C	C
	score	15.76	21.54	33.63	0.104	0.117	0.139	0.21
	n	8	6	13	8,13	10,13	12	12
Key
Scoring algorithm
	C	compound-only
	CxP	compound-and-protein
	dCxP	percentile compound-and-protein
Gold standard
	CTD	Comparative Toxicogenomics Database
	TTD	Therapeutic Targets Database
Metrics
	nAIA	new average indication accuracy
	NDCG	normalized discounted cumulative gain
Other
	n	number of similar compounds considered

### Sheet: C_consensus_tiebreakers
CTD
		nAIA top10	nAIA top25	nAIA top100	NDCG top10	NDCG top25	NDCG top100	NDCG overall
Original tiebreaker	score	7.22	11.79	21.43	0.037	0.048	0.064	0.146
	n	6	11	31	7	10	12	11
Overall avg rank	score	6.46	10.57	20.17	0.034	0.043	0.057	0.141
	n	2	9	12	2	3	7	7
Best	tiebreaker	Original tiebreaker	Original tiebreaker	Original tiebreaker	Original tiebreaker	Original tiebreaker	Original tiebreaker	Original tiebreaker
	score	7.22	11.79	21.43	0.0373	0.04841	0.0642	0.1461
	n	6	11	31	7	10	12	11
TTD
		nAIA top10	nAIA top25	nAIA top100	NDCG top10	NDCG top25	NDCG top100	NDCG overall
Original tiebreaker	score	15.69	21.54	33.1	0.104	0.117	0.137	0.209
	n	14	6	19	13	13	13	13
Overall avg rank	score	14.68	20.35	32.16	0.098	0.111	0.129	0.204
	n	12	6	15	8	8	13	8
Best	tiebreaker	Original tiebreaker	Original tiebreaker	Original tiebreaker	Original tiebreaker	Original tiebreaker	Original tiebreaker	Original tiebreaker
	score	15.69	21.54	33.1	0.104	0.117	0.137	0.209
	n	14	6	19	13	13	13	13
Key
Tiebreaker
	Original tiebreaker	average rank in similarity list when rank is above n used as first tiebreaker
	Overall avg rank	average rank across all similarity lists used as first tiebreaker
Gold standard
	CTD	Comparative Toxicogenomics Database
	TTD	Therapeutic Targets Database
Metrics
	nAIA	new average indication accuracy
	NDCG	normalized discounted cumulative gain
Other
	n	number of similar compounds considered
