## Supplementary Table 2 for "Strategies for robust, accurate, and generalizable benchmarking of drug discovery platforms"

### Sheet: final_assessment
Gold standard	n	nAIA top10	nAIA top25	nAIA top100	NDCG top10	NDCG top25	NDCG top100	NDCG overall
	6	7.33091	11.9034	18.9817	0.03838	0.04959	0.06201	0.14566
CTD	10	7.43122	12.2722	20.4051	0.04005	0.05178	0.06602	0.14837
	13	7.26315	11.9518	21.1131	0.03901	0.05033	0.06642	0.14818
CTD control		0.40833	1.02082	4.0833	0.001982	0.003407	0.008523	0.105464
	6	11.5007	17.9957	29.8814	0.06814	0.08388	0.10525	0.17968
TTD	10	12.1244	18.5227	30.9703	0.06841	0.08369	0.10584	0.17902
	13	11.426	18.0045	30.8982	0.06372	0.07971	0.10272	0.17612
TTD control		0.55249	1.38122	5.52486	0.002029	0.00358	0.010626	0.109796
Key
Gold standard
	CTD	Comparative Toxicogenomics Database
	TTD	Therapeutic Targets Database
Metrics
	nAIA	new average indication accuracy
	NDCG	normalized discounted cumulative gain
Other
	n	number of similar compounds considered
