## Supplementary Table 3 for "Strategies for robust, accurate, and generalizable benchmarking of drug discovery platforms"

### Sheet: A_indication_size
Indication size versus indication performance on nIA
			CTD			TTD
Treatment		top10	top25	top100	top10	top25	top100
All indications	Including indicated compounds	0.324019	0.352197	0.336086	0.504978	0.446504	0.336632
	Excluding indicated compounds	0.326838	0.354808	0.342535	0.511107	0.457136	0.342115
5 compounds & over	Including indicated compounds	0.0709286	0.0068694	0.0397527	0.0570695	0.0924318	0.251813
	Excluding indicated compounds	0.0751495	0.0259884	0.0588553	0.161206	0.213786	0.280903
Key
Treatments
	Including indicated compounds	indicated compounds are ranked alongside the withheld compound, decreasing performance for larger indications
	Excluding indicated compounds	indicated compounds are excluded from rankings, increasing performance for larger indications
	All indications	all indications considered
	5 compounds & over	only indications with five or more associated compounds considered
Gold standard
	CTD	Comparative Toxicogenomics Database
	TTD	Therapeutic Targets Database
Metrics
	nIA	new indication accuracy (performance on a single indication)
	coefficient	Spearman correlation coefficient between listed variables

### Sheet: B_IA
Drug rank using previous benchmarking protocol versus current benchmarking protocol
	CTD	TTD
Coeffecient	0.59208	0.704083
Indication performance on IA versus nIA
		CTD			TTD
Indication sizes included	top10	top25	top100	top10	top25	top100
All	0.744445	0.807363	0.740979	0.905071	0.868356	0.859134
4 compounds & under	0.849771	0.924656	0.830794	0.947505	0.901414	0.879404
5 compounds & over	0.634709	0.587971	0.475994	0.440769	0.419436	0.635972
Key
Indication sizes
	All	all indications considered
	4 compounds & under	only indications with four or fewer associated compounds considered
	5 compounds & over	only indications with five or more associated compounds considered
Gold standard
	CTD	Comparative Toxicogenomics Database
	TTD	Therapeutic Targets Database
Metrics
	nIA	new indication accuracy (using new benchmarking protocol)
	IA	indication accuracy (using previous benchmarking protocol)
		Note: IA and nIA measure performance on a single indication
	coefficient	Spearman correlation coefficient between listed variables

### Sheet: C_compound_similarity
Similarity of drug versus drug rank in benchmarking
Similarity measure	CTD	TTD
Average similarity	-0.589107	-0.617728
Max similarity	-0.592636	-0.671338
Similarity of all drugs in indication versus indication performance on nIA
		CTD			TTD
Similarity measure	top10	top25	top100	top10	top25	top100
Max similarity	0.579521	0.658744	0.655528	0.679054	0.70943	0.666716
Average max similarity	0.634723	0.727268	0.7495	0.696706	0.743508	0.723346
Average similarity	0.43156	0.507339	0.577956	0.464263	0.555913	0.631608
Key
Similarity measures
	Average similarity	average Tanimoto similarity between the fingerprints of a drug and all other drugs in the same indication; for an indication, between all drugs in the indication
	Max similarity	maximum Tanimoto similarity between the fingerprints of a drug and its most similar other drug; for an indication, between any two drugs in the indication
	Average max similarity	average of the maximum Tanimoto similarities of each drug in an indication with any other drug in that indication
Gold standard
	CTD	Comparative Toxicogenomics Database
	TTD	Therapeutic Targets Database
Metrics
	nIA	new indication accuracy (performance on a single indication)
	coefficient	Spearman correlation coefficient between listed variables
