## Supplementary Table 4 for "Strategies for robust, accurate, and generalizable benchmarking of drug discovery platforms"

### Sheet: TTD_perf_by_top
			TTD			CTD			CTD - TTD
MeSH Heading	# indications	top10	top25	top100	top10	top25	top100	top10	top25	top100
Infections	32	8.51	13.21	23.46	11.72	22.34	37.62	3.21	9.13	14.16
Cardiovascular Diseases	21	6.1	7.32	19.47	3.81	9.35	19.53	-2.29	2.03	0.06
Pathological Conditions, Signs and Symptoms	34	8.85	13.53	28.35	5.26	9.59	19.7	-3.59	-3.94	-8.65
Psychological Phenomena	1	5	20	35	3.22	5.99	13.3	-1.78	-14.01	-21.7
Musculoskeletal and Neural Physiological Phenomena	1	5	20	35	3.22	5.99	13.3	-1.78	-14.01	-21.7
Musculoskeletal Diseases	7	7.39	9.87	25.79	5.96	12.21	24	-1.43	2.34	-1.79
Skin and Connective Tissue Diseases	20	2.45	10.11	18.07	6.67	18.25	28.01	4.22	8.14	9.94
Immune System Diseases	19	11.66	15.47	25.17	6.74	13.22	24.68	-4.92	-2.25	-0.49
Nervous System Diseases	24	8.96	15.67	27.6	5.9	8.48	19.54	-3.06	-7.19	-8.06
Mental Disorders	17	7.19	17.02	33.42	9.31	15.1	28.86	2.12	-1.92	-4.56
Neoplasms	24	9.18	15.56	25.38	5.3	8.37	23.21	-3.88	-7.19	-2.17
Urogenital Diseases	16	8.47	17.42	35.67	7.24	13.08	27.4	-1.23	-4.34	-8.27
Respiratory Tract Diseases	17	5.92	9.42	20.61	10.51	19.37	32.62	4.59	9.95	12.01
Eye Diseases	3	11.57	21.27	29.17	0	4.43	6.67	-11.57	-16.84	-22.5
Endocrine System Diseases	12	29.01	31.06	46.25	12.24	15.35	26.92	-16.77	-15.71	-19.33
Nutritional and Metabolic Diseases	11	6.81	11.05	21.62	2.61	7.73	19.97	-4.2	-3.32	-1.65
Otorhinolaryngologic Diseases	4	10	11.79	52.5	13.37	21.38	35.62	3.37	9.59	-16.88
Digestive System Diseases	16	14.16	17.29	24.97	6.5	10.87	18.38	-7.66	-6.42	-6.59
Chemically-Induced Disorders	5	0	0	0	5.44	11.28	22.14	5.44	11.28	22.14
Hemic and Lymphatic Diseases	16	13.02	20.31	24.48	2.63	7.48	22.87	-10.39	-12.83	-1.61
Congenital, Hereditary, and Neonatal Diseases and Abnormalities	6	0	8.33	16.67	1.39	12.97	21.78	1.39	4.64	5.11
Behavior and Behavior Mechanisms	2	0	0	0	0	3.83	13.35	0	3.83	13.35
Wounds and Injuries	1	0	0	0	0	66.6	66.6	0	66.6	66.6
Stomatognathic Diseases	1	0	0	0	0	0	0	0	0	0
Key
Gold standard
CTD	Comparative Toxicogenomics Database
TTD	Therapeutic Targets Database
Other
MeSH	Medical Subject Headings
# indications	Number of indications that are children of given MeSH heading
